# Nonsense-mediated decay masks cryptic splicing events caused by TDP-43 loss

**DOI:** 10.1101/2025.07.09.664014

**Authors:** Yi Zeng, Odilia Sianto, Anastasiia Lovchykova, Chang Liu, Tetsuya Akiyama, Leonard Petrucelli, Aaron D. Gitler

## Abstract

In frontotemporal dementia and amyotrophic lateral sclerosis, the RNA-binding protein TDP-43 is lost from the nucleus, leading to cryptic exon inclusion events in dozens of neuronal genes. Here, we show that many cryptic splicing events have been missed by standard RNA-sequencing analyses because they are substrates for nonsense-mediated decay. By inhibiting nonsense-mediated decay in neurons we unmask hundreds of novel cryptic splicing events caused by TDP-43 depletion, providing a new picture to TDP-43 loss of function in neurons.
