## Supplemental Table S9 for "Nonsense-mediated decay masks cryptic splicing events caused by TDP-43 loss"

gene	coord_introns	verdict	SCR_DMSO	TDP43KD_11j	TDP43KD_DMSO	deltaPSI_TDP43KD	deltaPSI_NMDiTDP43KD
C10orf76	chr10:102004483-102006540	cryptic_threeprime	0.080423673717098	0.607449916725296	0.266457650666617	0.186033976949519	0.527026243008198
PSD	chr10:102418046-102418701	cryptic_threeprime	0.000105965654978942	0.234430277813775	0.167862611160519	0.16775664550554	0.234324312158796
ZDHHC6	chr10:112433281-112433541	cryptic_fiveprime	0.0218920806081673	0.409597530467087	0.124654455686099	0.102762375077932	0.38770544985892
NUDT5	chr10:12179132-12180395	cryptic_fiveprime	0.0203731106486037	0.219761252711685	0.160935242766548	0.140562132117944	0.199388142063081
NSMCE4A	chr10:121971069-121973523	cryptic_fiveprime	0.019057499645712	0.441125492938682	0.156208248777032	0.13715074913132	0.42206799329297
NSMCE4A	chr10:121973599-121974004	cryptic_threeprime	0.00808727430515602	0.419754239617491	0.417868818502213	0.409781544197057	0.411666965312335
KNDC1	chr10:133168312-133173931	cryptic_threeprime	3.27075514415446e-06	0.305024449871611	0.224597517059403	0.224594246304259	0.305021179116467
ANKRD26	chr10:27079161-27080032	cryptic_fiveprime	1.23375085973664e-09	0.305884542430955	0.163512852349947	0.163512851116196	0.305884541197204
FAM21A	chr10:50082757-50084072	cryptic_fiveprime	0.0241506101945611	0.493246983545461	0.271850019687607	0.247699409493046	0.4690963733509
ANK3	chr10:60109054-60111734	cryptic_fiveprime	0.0950177277745626	0.282013741383696	0.267442083179431	0.172424355404868	0.186996013609133
ANK3	chr10:60111766-60114225	cryptic_threeprime	0.0966320928133708	0.283562371684496	0.283276022889283	0.186643930075912	0.186930278871125
DLG5	chr10:77792543-77793165	cryptic_fiveprime	0.00844620524117878	0.26068525503327	0.123582499539748	0.115136294298569	0.252239049792091
DLG5	chr10:77793235-77794008	cryptic_threeprime	0.0113206132134614	0.354295028412625	0.299887571107966	0.288566957894505	0.342974415199164
CCNJ	chr10:96044462-96056701	novel annotated pair	0.00594043260360085	0.182399403743964	0.113888253940573	0.107947821336972	0.176458971140363
GRIA4	chr11:105966061-105971914	novel annotated pair	0.0130691701512149	0.357721981310408	0.133235248931377	0.120166078780162	0.344652811159193
CUL5	chr11:108061172-108070096	cryptic_fiveprime	0.00478095562405833	0.167012539213504	0.139946262492084	0.135165306868026	0.162231583589446
CYP2R1	chr11:14879207-14880136	cryptic_threeprime	0.0818709062462273	0.432326244606071	0.407349363328554	0.325478457082327	0.350455338359844
SERGEF	chr11:17846761-17863566	cryptic_unanchored	0.000427627132932196	0.144234314253161	0.131525914980475	0.131098287847543	0.143806687120229
BET1L	chr11:180404-205611	cryptic_threeprime	0.00135555878910039	0.162511661854806	0.146563161001368	0.145207602212268	0.161156103065706
ZFP91	chr11:58616815-58616993	cryptic_threeprime	2.36916870174744e-06	0.388000297140059	0.254119931934011	0.254117562765309	0.387997927971357
TKFC	chr11:61345946-61352860	cryptic_threeprime	0.0133061497755387	0.295618093513622	0.253726486670378	0.240420336894839	0.282311943738083
PRDX5	chr11:64321068-64340607	novel annotated pair	0.00604892094773928	0.578350162933111	0.167092236234613	0.161043315286874	0.572301241985372
EHBP1L1	chr11:65581373-65584241	novel annotated pair	0.0473781410854683	0.250015334817875	0.150290847501504	0.102912706416036	0.202637193732407
ACER3	chr11:76861079-76868120	cryptic_threeprime	0.0452952202460242	0.177217979556751	0.157992509821375	0.112697289575351	0.131922759310727
TENM4	chr11:78890020-78903268	novel annotated pair	0.0769245173453249	0.254280100409299	0.200076387867664	0.123151870522339	0.177355583063974
CHID1	chr11:900980-902148	cryptic_fiveprime	0.0163120930787433	0.931561491390315	0.595665967918854	0.579353874840111	0.915249398311572
SLC41A2	chr12:104865685-104866432	cryptic_threeprime	0.0177390914595866	0.210328413530198	0.165239355396284	0.147500263936697	0.192589322070611
C12orf76	chr12:110044533-110048363	cryptic_unanchored	0.0777198566046774	0.351481779370213	0.180987159818265	0.103267303213588	0.273761922765536
PPP1CC	chr12:110722269-110722624	cryptic_fiveprime	0.0810358908765532	0.778994043975884	0.213288581943688	0.132252691067135	0.697958153099331
TAOK3	chr12:118151995-118152227	cryptic_threeprime	0.00184474237093254	0.289052396405371	0.122668493417328	0.120823751046395	0.287207654034439
NCOR2	chr12:124473131-124479597	cryptic_fiveprime	9.71125886363375e-06	0.241057891824177	0.193399389668028	0.193389678409164	0.241048180565313
NCOR2	chr12:124479690-124483596	cryptic_threeprime	9.29585656144794e-06	0.138697751847678	0.118912797075342	0.118903501218781	0.138688455991117
SCARB1	chr12:124817707-124862380	cryptic_fiveprime	0.0195619721437455	0.266375734325857	0.204518383751153	0.184956411607408	0.246813762182112
ASB8	chr12:48149998-48150087	cryptic_fiveprime	0.0542408486493362	0.344578401628109	0.175699080714724	0.121458232065388	0.290337552978773
MCRS1	chr12:49552882-49558843	cryptic_threeprime	0.048342773136544	0.231207707581302	0.152360978656712	0.104018205520168	0.182864934444758
ITGA7	chr12:55685288-55686202	cryptic_fiveprime	0.017239943579805	0.478354708830489	0.408621840490502	0.391381896910697	0.461114765250684
CNPY2	chr12:56300220-56310958	cryptic_threeprime	0.00966862331376223	0.170564843762316	0.141223965661275	0.131555342347513	0.160896220448554
CEP290	chr12:88086498-88086642	cryptic_fiveprime	0.00766183605990098	0.575394158778348	0.415923944195454	0.408262108135553	0.567732322718447
CEP290	chr12:88086789-88087780	cryptic_threeprime	8.65735124072151e-07	0.301212318992853	0.137798414496845	0.137797548761721	0.301211453257729
CARS2	chr13:110647239-110663451	novel annotated pair	1.73775377912327e-07	0.148549383127153	0.104872100127133	0.104871926351755	0.148549209351775
RASA3	chr13:113970222-113978302	cryptic_unanchored	0.0368602735421796	0.233764483105626	0.141753449896731	0.104893176354551	0.196904209563446
RASA3	chr13:113992184-113992485	cryptic_threeprime	0.00243983827959196	0.16653979611359	0.131043346048171	0.128603507768579	0.164099957833998
MIPEP	chr13:23841488-23862302	novel annotated pair	0.0459044641358651	0.326558733087967	0.279759515127451	0.233855050991586	0.280654268952102
MTRF1	chr13:41226568-41227000	cryptic_fiveprime	1.61576147009895e-09	0.383498200706852	0.110607652772402	0.110607651156641	0.383498199091091
PIBF1	chr13:72782349-72792447	novel annotated pair	0.0170304034691422	0.2247283584795	0.148947552808814	0.131917149339672	0.207697955010358
NYNRIN	chr14:24411450-24412644	cryptic_threeprime	7.53142633409333e-06	0.488387690954287	0.307346090316403	0.307338558890069	0.488380159527953
TXNDC16	chr14:52470680-52472886	cryptic_fiveprime	0.0714879185203915	0.22208369451949	0.17982525635434	0.108337337833948	0.150595775999099
TXNDC16	chr14:52472987-52482230	cryptic_threeprime	6.47883342176412e-05	0.139988906877152	0.117412607757352	0.117347819423134	0.139924118542934
PLEKHH1	chr14:67586949-67587074	cryptic_fiveprime	0.00559018676471529	0.172485491894904	0.125558854179919	0.119968667415204	0.166895305130189
CCDC176	chr14:74023148-74029184	cryptic_fiveprime	0.00781647520549344	0.223331501430461	0.192594575163754	0.184778099958261	0.215515026224968
USP3	chr15:63588576-63588702	cryptic_fiveprime	0.00464809639087107	0.371875837021629	0.109148176455803	0.104500080064932	0.367227740630758
ISL2	chr15:76336941-76340276	novel annotated pair	0.00206544636848352	0.37657938435977	0.361994189434532	0.359928743066049	0.374513937991287
POLG	chr15:89327349-89328685	novel annotated pair	0.0188692526202733	0.304009368142011	0.224548250850886	0.205678998230613	0.285140115521738
MVP	chr16:29819902-29830474	cryptic_fiveprime	0.0126335314246952	0.50481833915266	0.272696447349803	0.260062915925108	0.492184807727965
DECR2	chr16:400294-404956	cryptic_fiveprime	0.0797665751471562	0.467204976138807	0.412262766117867	0.332496190970711	0.387438400991651
ADCY7	chr16:50246203-50246881	cryptic_unanchored	5.21533399429096e-06	0.451317423577624	0.217656191612368	0.217650976278374	0.45131220824363
AARS	chr16:70271972-70272796	cryptic_fiveprime	0.000739730572464667	0.234822434608463	0.144561599824647	0.143821869252182	0.234082704035998
NECAB2	chr16:83993614-83994302	cryptic_fiveprime	6.228050896799e-06	0.373652979850299	0.195844979323464	0.195838751272567	0.373646751799402
GALNS	chr16:88841971-88856758	novel annotated pair	0.0715288482408546	0.544699765993038	0.267865743635908	0.196336895395053	0.473170917752183
MYO18A	chr17:29131442-29165942	cryptic_threeprime	0.00698770568257127	0.27552280918535	0.262160859266097	0.255173153583526	0.268535103502779
TAOK1	chr17:29534300-29534874	cryptic_threeprime	0.00115652780942508	0.136782704528006	0.113789457480035	0.11263292967061	0.135626176718581
LRRC37B	chr17:32008132-32024711	cryptic_fiveprime	0.0455386196979677	0.246715071053764	0.158783411958932	0.113244792260964	0.201176451355796
SAT2	chr17:7627226-7627553	cryptic_fiveprime	0.053677152158278	0.526921467116182	0.267064715217894	0.213387563059616	0.473244314957904
QRICH2	chr17:76290077-76304415	novel annotated pair	0.0250335614841785	0.194786396455022	0.14928886840899	0.124255306924812	0.169752834970843
RAB40B	chr17:82664556-82696389	cryptic_fiveprime	0.026906380148266	0.216264235722507	0.184123161386013	0.157216781237747	0.189357855574241
RAB40B	chr17:82696853-82698455	cryptic_threeprime	0.0423704784408731	0.384233743709277	0.2783820289536	0.236011550512727	0.341863265268404
NEDD4L	chr18:58046018-58165788	cryptic_fiveprime	0.0597512295935359	0.180148700289318	0.163511841284369	0.103760611690833	0.120397470695782
ELAVL3	chr19:11458611-11463496	cryptic_fiveprime	0.00675316324240842	0.631732031710275	0.172605897666469	0.165852734424061	0.624978868467867
CBARP	chr19:1235342-1235501	cryptic_threeprime	0.0221037435290321	0.866151328168172	0.657823155770162	0.63571941224113	0.84404758463914
DHPS	chr19:12679922-12680196	cryptic_fiveprime	0.0367303839034648	0.214193265579105	0.208436762753935	0.17170637885047	0.17746288167564
ADGRL1	chr19:14176669-14177531	cryptic_threeprime	8.16333124726758e-06	0.271893119567733	0.167771134897902	0.167762971566655	0.271884956236486
UNC13A	chr19:17642541-17642845	cryptic_threeprime	0.00238870140296016	0.619225748827053	0.376568274169363	0.374179572766403	0.616837047424093
MAU2	chr19:19347370-19348889	cryptic_fiveprime	3.61516587151634e-08	0.330437220885168	0.133920191137019	0.13392015498536	0.330437184733509
CELF5	chr19:3278316-3281199	cryptic_fiveprime	2.73754525402908e-05	0.445996982304549	0.264182526160099	0.264155150707559	0.445969606852009
GRAMD1A	chr19:35001244-35009119	cryptic_fiveprime	0.0119814368295958	0.37534662857008	0.27111898471784	0.259137547888244	0.363365191740484
SIPA1L3	chr19:37907358-38008096	cryptic_threeprime	0.0179815195741028	0.553224394046494	0.437574923384478	0.419593403810375	0.535242874472391
SAMD4B	chr19:39383291-39390526	cryptic_threeprime	1.92516962552137e-09	0.47099505741229	0.212998481857776	0.212998479932606	0.47099505548712
RABAC1	chr19:41909471-41909863	cryptic_unanchored	0.0559427683592689	0.258831785847039	0.225760175661616	0.169817407302347	0.20288901748777
ZNF283	chr19:43837132-43846939	cryptic_fiveprime	0.024454262271253	0.197459113762153	0.145851708667503	0.12139744639625	0.1730048514909
ZNF235	chr19:44234869-44298808	cryptic_threeprime	0.0226468445586904	0.306134225718125	0.124425830891859	0.101778986333169	0.283487381159435
HDGFRP2	chr19:4491835-4492015	cryptic_threeprime	0.00418575736933492	0.722900274073638	0.674720558963133	0.670534801593798	0.718714516704303
ZNF547	chr19:57368458-57368544	cryptic_fiveprime	0.0468049469328009	0.311965670087692	0.178815741929196	0.132010794996395	0.265160723154891
CENPBD1P1	chr19:58586356-58591498	cryptic_unanchored	0.0305559507759592	0.19788765874137	0.193994116839904	0.163438166063945	0.167331707965411
CENPBD1P1	chr19:58586356-58598967	cryptic_unanchored	0.016724976813024	0.123506400417375	0.11686566663946	0.100140689826436	0.106781423604351
STXBP2	chr19:7645306-7645760	cryptic_threeprime	7.78274951863437e-09	0.158303083589795	0.130325993703313	0.130325985920563	0.158303075807045
AGRN	chr1:1022462-1031785	cryptic_threeprime	0.00416551110478571	0.159264578980802	0.154725792772061	0.150560281667275	0.155099067876016
AGRN	chr1:1045080-1045161	cryptic_fiveprime	4.19698642982021e-06	0.35112320757243	0.234654882651672	0.234650685665242	0.351119010586
GPSM2	chr1:108885578-108896317	cryptic_threeprime	1.24448280177241e-08	0.691563764861182	0.635242473570904	0.635242461126076	0.691563752416354
KIAA1324	chr1:109192874-109194336	cryptic_threeprime	0.0150704086935321	0.253419213946443	0.232928893863471	0.217858485169939	0.238348805252911
RNF115	chr1:145784596-145788612	cryptic_fiveprime	0.0324893033463119	0.170796456913676	0.151126449911775	0.118637146565463	0.138307153567364
RNF115	chr1:145788802-145788908	cryptic_threeprime	0.0713278968921721	0.297739600254557	0.249078316991999	0.177750420099827	0.226411703362385
ATAD3A	chr1:1527809-1529223	cryptic_fiveprime	0.0316948075567453	0.337748515681958	0.238155815706647	0.206461008149902	0.306053708125213
SLC39A1	chr1:153954989-153958345	novel annotated pair	0.00511299007026428	0.233928651494774	0.186695991023691	0.181583000953427	0.22881566142451
RFWD2	chr1:176133900-176135010	cryptic_threeprime	0.0595938323271477	0.19366835426164	0.178667764097493	0.119073931770345	0.134074521934492
TOR1AIP2	chr1:179852811-179856058	cryptic_fiveprime	0.0756944453663928	0.249711855034085	0.211090457817155	0.135396012450762	0.174017409667692
UBR4	chr1:19146106-19146826	cryptic_threeprime	0.0388456116670738	0.313513246830678	0.145227335060666	0.106381723393592	0.274667635163604
KCNT2	chr1:196343105-196373140	cryptic_threeprime	1.36520681388296e-05	0.180326808848619	0.157828702050876	0.157815049982737	0.18031315678048
KCTD3	chr1:215611921-215618088	cryptic_threeprime	0.0368287267689819	0.388749804800547	0.248603491986062	0.21177476521708	0.351921078031565
KCTD3	chr1:215618154-215618886	cryptic_fiveprime	0.0860572001711302	0.510841148812128	0.409858146762919	0.323800946591789	0.424783948640998
HMGCL	chr1:23808323-23814190	novel annotated pair	0.0150837033537586	0.228298869149068	0.133381292021218	0.118297588667459	0.213215165795309
FH	chr1:241517316-241519060	cryptic_fiveprime	0.0319669439647197	0.46157071726623	0.252499762463197	0.220532818498477	0.42960377330151
AKT3	chr1:243512426-243523309	cryptic_fiveprime	0.00162160937044316	0.344772868917056	0.188813809722737	0.187192200352294	0.343151259546613
DHDDS	chr1:26438284-26442708	cryptic_threeprime	0.0544642744360185	0.564208392010337	0.192781311216846	0.138317036780828	0.509744117574319
ZCCHC11	chr1:52463777-52465070	cryptic_threeprime	0.00799352827813303	0.268127705622327	0.174630584185085	0.166637055906952	0.260134177344194
ZNF326	chr1:90005244-90010088	novel annotated pair	0.0268138562816848	0.600966459785904	0.139663535739911	0.112849679458226	0.574152603504219
KIF16B	chr20:16512923-16515619	cryptic_fiveprime	4.49930134228568e-08	0.251379461526534	0.119512423303704	0.119512378310691	0.251379416533521
DUSP15	chr20:31848903-31850612	cryptic_unanchored	0.0115304708554693	0.302086827652465	0.174528411403479	0.16299794054801	0.290556356796996
ITPA	chr20:3209617-3213258	novel annotated pair	0.0272261231977383	0.489377065824192	0.156367001746911	0.129140878549173	0.462150942626454
SAMHD1	chr20:36893929-36897822	cryptic_threeprime	9.19836272285361e-10	0.220591260726867	0.151632751438046	0.15163275051821	0.220591259807031
SNHG17	chr20:38421098-38425935	novel annotated pair	0.0958448749994761	0.229375542278985	0.224149380906997	0.128304505907521	0.133530667279509
PARD6B	chr20:50731852-50749659	novel annotated pair	0.013154693660216	0.242347307657901	0.142565968594097	0.129411274933881	0.229192613997685
ZGPAT	chr20:63709164-63732003	cryptic_threeprime	3.06913583292441e-08	0.510642707293455	0.435242503662667	0.435242472971309	0.510642676602097
USP25	chr21:15822411-15824039	cryptic_fiveprime	0.0870694118989618	0.32299769144594	0.277068572046088	0.189999160147126	0.235928279546978
RANBP1	chr22:20122421-20122580	cryptic_threeprime	0.000231063200289716	0.299750826923997	0.112073143409407	0.111842080209117	0.299519763723707
RANBP1	chr22:20122697-20125308	cryptic_fiveprime	0.00736073139193621	0.594002393955406	0.239694426013601	0.232333694621665	0.58664166256347
GATSL3	chr22:30287560-30293651	novel annotated pair	8.19307235669627e-05	0.195164513891972	0.184160960808535	0.184079030084968	0.195082583168405
CHKB-AS1	chr22:50590837-50592483	cryptic_unanchored	0.00068459393038027	0.393465046694227	0.328424446329353	0.327739852398973	0.392780452763847
TGFBRAP1	chr2:105298705-105307483	cryptic_fiveprime	4.31269115065984e-09	0.181106746540298	0.100840312352063	0.100840308039372	0.181106742227607
CBWD2	chr2:113438022-113439020	cryptic_threeprime	0.0117026491203424	0.289389197293912	0.125818704582687	0.114116055462345	0.27768654817357
BIN1	chr2:127051243-127053422	novel annotated pair	0.0612946608081201	0.28300295213167	0.162204041854703	0.100909381046583	0.22170829132355
GLS	chr2:190910321-190913193	cryptic_threeprime	0.0564784614752968	0.26418112319639	0.159892024943425	0.103413563468128	0.207702661721093
WDR35	chr2:19978167-19978751	cryptic_threeprime	0.0233770159784731	0.655939720046954	0.573737844054731	0.550360828076258	0.632562704068481
ADAM23	chr2:206561212-206562222	cryptic_threeprime	0.0057942652773145	0.134956826634343	0.115528601380542	0.109734336103228	0.129162561357029
ATG4B	chr2:241668685-241668782	cryptic_threeprime	2.11456743686487e-08	0.263081227458629	0.231189048937207	0.231189027791533	0.263081206312955
ATG4B	chr2:241668985-241670726	cryptic_fiveprime	1.75110860590671e-07	0.475854387942864	0.245854189216516	0.245854014105655	0.475854212832003
TRAPPC12	chr2:3457693-3458462	cryptic_threeprime	0.00147821105899706	0.370429692255865	0.214435273183765	0.212957062124768	0.368951481196868
POPDC2	chr3:119666982-119675145	cryptic_threeprime	0.0222975984144577	0.179592157375847	0.123937902639057	0.101640304224599	0.157294558961389
KALRN	chr3:124701255-124702038	cryptic_fiveprime	0.00216691506546135	0.427871698024083	0.260418988253405	0.258252073187944	0.425704782958622
MCF2L2	chr3:183231017-183231134	cryptic_fiveprime	0.0246289396043651	0.217291312379255	0.159642245545726	0.135013305941361	0.19266237277489
MCF2L2	chr3:183231212-183276872	cryptic_threeprime	0.0316473137755126	0.431766320269237	0.230732281512583	0.19908496773707	0.400119006493724
ULK4	chr3:41912899-41918457	novel annotated pair	0.0942868521695196	0.338877618970542	0.247776702458177	0.153489850288657	0.244590766801022
ANO10	chr3:43551566-43555278	cryptic_threeprime	0.0886820018452157	0.293727702440651	0.240614383791391	0.151932381946175	0.205045700595435
TMEM42	chr3:44862116-44862358	cryptic_threeprime	0.033472822132898	0.526264507982029	0.433131902115745	0.399659079982847	0.492791685849131
COL7A1	chr3:48563136-48564783	novel annotated pair	1.04914557701069e-06	0.269415671463427	0.190460105065686	0.190459055920109	0.26941462231785
SRGAP3	chr3:9124917-9326010	cryptic_fiveprime	1.43108231066208e-09	0.313734055720023	0.150125342713267	0.150125341282185	0.313734054288941
MTMR14	chr3:9689082-9697711	novel annotated pair	0.0155118879882613	0.45368517422026	0.182147210413963	0.166635322425702	0.438173286231999
TBCK	chr4:106237538-106242470	cryptic_threeprime	0.0638906940634183	0.628886510249829	0.201589959584427	0.137699265521009	0.564995816186411
ANK2	chr4:113330470-113333054	novel annotated pair	0.058447023273799	0.348407749083995	0.26077412966706	0.202327106393261	0.289960725810196
RELL1	chr4:37631523-37632552	cryptic_fiveprime	1.64418590641592e-08	0.450874316146973	0.154796186342537	0.154796169900678	0.450874299705114
RELL1	chr4:37632656-37634887	cryptic_threeprime	1.7406454226774e-08	0.190183888736383	0.167409974707357	0.167409957300903	0.190183871329929
SEPT11	chr4:77030970-77032457	cryptic_threeprime	0.00013600411027818	0.431215368824018	0.371069443235384	0.370933439125106	0.43107936471374
EPB41L4A	chr5:112266330-112267210	cryptic_fiveprime	3.18212606120405e-06	0.518915631330452	0.354462001154593	0.354458819028532	0.518912449204391
TCERG1	chr5:146459337-146462018	cryptic_threeprime	0.0598008266650726	0.247621617843426	0.192738022889506	0.132937196224433	0.187820791178353
FAM114A2	chr5:154002969-154026399	novel annotated pair	0.0307602722032328	0.587300068508654	0.133821423888731	0.103061151685498	0.556539796305421
LMBRD2	chr5:36105298-36108534	cryptic_threeprime	0.0288181153967558	0.299968193173133	0.19273489491871	0.163916779521954	0.271150077776377
ZNF131	chr5:43120051-43122039	cryptic_fiveprime	0.00778367748839128	0.226300307108192	0.126581260631378	0.118797583142987	0.218516629619801
TRIM23	chr5:65613855-65614098	cryptic_threeprime	0.0127754463774365	0.302734876439206	0.15864176337951	0.145866317002074	0.289959430061769
AP3B1	chr5:78087667-78089393	cryptic_threeprime	0.0418890863661163	0.416115703813269	0.181812948083632	0.139923861717516	0.374226617447153
AP3B1	chr5:78181662-78207302	cryptic_fiveprime	8.38974131205984e-10	0.149960901372001	0.102326862236024	0.10232686139705	0.149960900533027
CEP57L1	chr6:109158718-109159025	cryptic_fiveprime	0.0123005206548901	0.312256885567559	0.293517977504208	0.281217456849318	0.299956364912669
AIG1	chr6:143165183-143270732	cryptic_threeprime	0.000113115465906466	0.277727059794289	0.133991610574559	0.133878495108653	0.277613944328383
ATXN1	chr6:16585907-16589446	cryptic_fiveprime	0.0153538818511015	0.216180768749124	0.117197224257638	0.101843342406537	0.200826886898022
ATXN1	chr6:16589513-16657776	cryptic_threeprime	6.51802845960692e-05	0.313255025461865	0.234273738879482	0.234208558594886	0.313189845177269
NQO2	chr6:3019677-3026753	cryptic_unanchored	0.0157143623139224	0.191015633362412	0.117058803991553	0.101344441677631	0.17530127104849
SYNGAP1	chr6:33428130-33432161	cryptic_fiveprime	0.0458320260120347	0.205240568452017	0.179790874911055	0.13395884889902	0.159408542439982
SCUBE3	chr6:35218198-35227580	cryptic_fiveprime	0.0256574747092013	0.383698241908929	0.238356299104163	0.212698824394962	0.358040767199728
ZNF76	chr6:35290983-35291278	cryptic_fiveprime	2.50565344655012e-06	0.264341380341084	0.101362675877173	0.101360170223726	0.264338874687637
PEX6	chr6:42962442-42964294	cryptic_unanchored	0.0503260782522747	0.529999529336174	0.289201675407751	0.238875597155476	0.479673451083899
SUPT3H	chr6:44950183-44953310	cryptic_threeprime	0.0170853629787479	0.252404397915724	0.22917375188114	0.212088388902392	0.235319034936976
SSR1	chr6:7295102-7295392	cryptic_threeprime	0.0874723340094464	0.325451480817495	0.312744032008552	0.225271697999106	0.237979146808049
BCKDHB	chr6:80128842-80129161	cryptic_fiveprime	0.0719780936570388	0.73817720587858	0.652876565978993	0.580898472321954	0.666199112221541
IBTK	chr6:82173438-82175904	cryptic_fiveprime	0.0753520746869314	0.269657451253788	0.23801720107867	0.162665126391739	0.194305376566857
IBTK	chr6:82176026-82181879	cryptic_threeprime	0.0713930246126039	0.224276710510719	0.179005640010778	0.107612615398174	0.152883685898115
SLC35A1	chr6:87506448-87506881	cryptic_threeprime	0.0113373541529963	0.179275981788449	0.168815047328486	0.15747769317549	0.167938627635453
ACTL6B	chr7:100641766-100646249	cryptic_threeprime	0.0105513230550473	0.167919899553174	0.156429796973235	0.145878473918188	0.157368576498127
DNAJC2	chr7:103326684-103327332	cryptic_fiveprime	0.0281500148026336	0.380422981867244	0.273471099370332	0.245321084567698	0.35227296706461
DGKI	chr7:137843462-137846462	cryptic_threeprime	0.027105401206978	0.171728814339268	0.164330742563597	0.137225341356619	0.14462341313229
TRIM24	chr7:138538803-138545251	cryptic_threeprime	0.0207117749127502	0.380950674625997	0.296718904645361	0.276007129732611	0.360238899713247
CAMK2B	chr7:44254607-44258490	cryptic_fiveprime	0.00355794225141771	0.480892276725511	0.321096358213478	0.31753841596206	0.477334334474093
CAMK2B	chr7:44258610-44258872	cryptic_threeprime	0.000127960287327237	0.239442357189288	0.156151627449487	0.15602366716216	0.239314396901961
ADCY1	chr7:45622743-45625299	cryptic_threeprime	2.90195298115533e-06	0.653705769162142	0.616580928279604	0.616578026326623	0.653702867209161
GTF2IP1	chr7:73190866-73191371	cryptic_fiveprime	0.0337012415694305	0.254424811852197	0.173414836578154	0.139713595008724	0.220723570282767
ICA1	chr7:8141817-8141969	cryptic_fiveprime	0.0260585193338015	0.330953172107896	0.269243749799821	0.24318523046602	0.304894652774095
ICA1	chr7:8142055-8143875	cryptic_threeprime	0.0357656609469446	0.312392059647323	0.253352636647938	0.217586975700993	0.276626398700378
TRRAP	chr7:98881250-98881695	cryptic_threeprime	3.26516217634165e-08	0.183822899220935	0.156222325113419	0.156222292461797	0.183822866569313
SAMD12	chr8:118239975-118379560	cryptic_threeprime	3.66425489252914e-05	0.258680633792546	0.221309467156432	0.221272824607507	0.258643991243621
NAPRT	chr8:143574900-143575423	novel annotated pair	0.00930157078096527	0.30143355852698	0.279169641195224	0.269868070414259	0.292131987746015
EPHX2	chr8:27536855-27540554	novel annotated pair	1.15126289202902e-05	0.348120657979992	0.30221715133807	0.30220563870915	0.348109145351072
IKBKAP	chr9:108896644-108896891	cryptic_fiveprime	0.00701324507936067	0.41508891526432	0.145587393465192	0.138574148385831	0.408075670184959
NUP188	chr9:128952846-128956141	cryptic_threeprime	7.03230273830957e-06	0.264074591820121	0.235200786084973	0.235193753782235	0.264067559517383
POMT1	chr9:131511472-131512041	cryptic_fiveprime	0.0651060577230173	0.352944957592579	0.171884061611191	0.106778003888174	0.287838899869562
DPP7	chr9:137112230-137112953	novel annotated pair	0.0213842374527552	0.273515093110568	0.200025302409675	0.17864106495692	0.252130855657813
DPP7	chr9:137122280-137129514	cryptic_unanchored	0.035700394840194	0.146569745844639	0.143071958767362	0.107371563927168	0.110869351004445
UNC13B	chr9:35313989-35364545	cryptic_threeprime	0.0119327204847334	0.424837899028282	0.388298859285922	0.376366138801189	0.412905178543549
UNC13B	chr9:35364567-35366947	cryptic_fiveprime	0.0254505693587254	0.518038472286439	0.428049421621821	0.402598852263096	0.492587902927714
CARNMT1	chr9:75017448-75027053	cryptic_fiveprime	0.0847384970525621	0.313200456198923	0.27295261533485	0.188214118282288	0.228461959146361
CARNMT1	chr9:75017448-75027435	cryptic_fiveprime	0.0117416459367493	0.17570184240097	0.123442319427423	0.111700673490674	0.163960196464221
ERCC6L2	chr9:95970656-95971544	cryptic_threeprime	0.0287205628746857	0.320588785001232	0.185273864442361	0.156553301567675	0.291868222126546
ERCC6L2	chr9:95971595-95971933	cryptic_fiveprime	0.0364242098491917	0.379953414457761	0.245097794551533	0.208673584702341	0.343529204608569
WDR13	chrX:48604390-48636418	cryptic_threeprime	0.0437449243447516	0.700167360971084	0.353694431285693	0.309949506940941	0.656422436626332
TIMM17B	chrX:48880676-48893900	cryptic_threeprime	0.0110246195691819	0.36599741437856	0.126660689807309	0.115636070238127	0.354972794809378
LAS1L	chrX:65523876-65524056	cryptic_threeprime	0.0123144827483485	0.481769582125441	0.189584432578695	0.177269949830347	0.469455099377093
