## Supplemental Table S11 for "Nonsense-mediated decay masks cryptic splicing events caused by TDP-43 loss"

### Sheet: Sheet1
Primer Name	Sequence
ELAVL3_F1	TCTGACCCCAATGATGCAGA
ELAVL3_R1	CCGTACTGGGAGAAGAGCTG
DNMT3A_F1	CCAAAGAAGTGTCAGCTGCA
DNMT3A_R1	CTGCCATGCTCCAGACACT
UNC13A_F1	ACAATCTCCTGGGCTGTCTC
UNC13A_R1	AGTGTGGAGATCAAAGGCGA
STMN2_F1	CTTCTCTCTCGCTCTCTCCG
STMN2_R1	TCTCTCTCTCTCGCACACAC
STMN2_R2	TGTTGATGTTGCGAGGTTCC
FIG4_F1	ACCATTGCCCTATGATGAAG
FIG4_R1	TGTCATAGCCAAGCAAAAGGT
CELF5_F1	TCGTGAAGTTCTCCTCCCAC
CELF5_R1	CTGAAGGGCAATGTGAGGGA

### Sheet: Sheet2
Gene	Expected Product Size (Canonical)	Expected Product Size (Cryptic)
ELAVL3	369 bp	185 bp
DNMT3A	272 bp	156 bp
UNC13A	316 bp	180 bp
STMN2	318 bp	176 bp
FIG4	377 bp	204 bp
CELF5	297 bp	193bp
